# Identification of ERAD-dependent degrons for the endoplasmic reticulum lumen

**DOI:** 10.1101/2023.06.21.546000

**Authors:** Rachel Sharninghausen, Jiwon Hwang, Devon D. Dennison, Ryan D. Baldridge

## Abstract

Degrons are minimal protein features that are sufficient to target proteins for degradation. In most cases, degrons allow recognition by components of the cytosolic ubiquitin proteasome system. Currently, all of the identified degrons only function within the cytosol. Using *Saccharomyces cerevisiae*, we identified the first short linear sequences that function as degrons from the endoplasmic reticulum (ER) lumen. We show that when these degrons are transferred to proteins, they facilitate proteasomal degradation through the ERAD system. These degrons enable degradation of both luminal and integral membrane ER proteins, expanding the types of proteins that can be targeted for degradation in budding yeast and mammalian tissue culture. This discovery provides a framework to target proteins for degradation from the previously unreachable ER lumen and builds toward therapeutic approaches that exploit the highly-conserved ERAD system.
