## Supplemental tables for "Identification of ERAD-dependent degrons for the endoplasmic reticulum lumen"

### Sheet: S1 - Strains
Strain number	Strain name	Genotype	Source
	BY4741	MATa his3Δ1 leu2Δ0 met15Δ0 ura3Δ0	GE Dharmacon
	BY4742	MATalpha his3Δ1 leu2Δ0 lys2Δ0 ura3Δ0	GE Dharmacon
	der1Δ	MATa his3Δ1 leu2Δ0 met15Δ0 ura3Δ0 der1::kanR	GE Dharmacon
	doa10Δ	MATa his3Δ1 leu2Δ0 met15Δ0 ura3Δ0 doa10::kanR	GE Dharmacon
	hrd1Δ	MATa his3Δ1 leu2Δ0 met15Δ0 ura3Δ0 hrd1::kanR	GE Dharmacon
	hrd3Δ	MATa his3Δ1 leu2Δ0 met15Δ0 ura3Δ0 hrd3::kanR	GE Dharmacon
	pdr5Δ	MATa his3Δ1 leu2Δ0 met15Δ0 ura3Δ0 pdr5::kanR	GE Dharmacon
	ubc7Δ	MATa his3Δ1 leu2Δ0 met15Δ0 ura3Δ0 ubc7::kanR	GE Dharmacon
	usa1Δ	MATa his3Δ1 leu2Δ0 met15Δ0 ura3Δ0 usa1::kanR	GE Dharmacon
	yos9Δ	MATa his3Δ1 leu2Δ0 met15Δ0 ura3Δ0 yos9::kanR	GE Dharmacon
JHY41A	hrd1Δpdr5Δ	MAT? his3Δ1 leu2Δ0 MET15? LYS2? ura3Δ0 hrd1::kanR pdr5::kanR	Hwang et al., 2023

### Sheet: S2 - Plasmids
Plasmid short name	Plasmid Name	Figures	Source
pBGP134	pRS415_GPDprom_ss_GFPfast_CPY*_HDEL_pgk1term	S2F	This study
pJH135	pcDNA3.1(-)_ss_AS_EcoRI_HA_mNeonGreen_KDEL	4A-G	This study
pJH136	pcDNA3.1(-)_ss_AS_4xIHPYW_HA_mNeonGreen_KDEL	4A-I	This study
pJH137	pcDNA3.1(-)_ss_AS_4xGNRWG_HA_mNeonGreen_KDEL	4A-I	This study
pRB877	pRB905_ADH1prom_ss(matα)_AS_4xIHPYW_HA_Elo1_cyc1term	3C, 3E	This study
pRB888	pRB905_ADH1prom_ss(matα)_AS_4xGNRWG_HA_Elo1_cyc1term	3C, 3E	This study
pRB880	pRB905_ADH1prom_ss(matα)_AS_4xIHPYW_HA_Big1_cyc1term	3B, 3D	This study
pRB891	pRB905_ADH1prom_ss(matα)_AS_4xGNRWG_HA_Big1_cyc1term	3B, 3D	This study
pRB903	Custom yeast integrating vector (HIS3 selection with his3Δ locus targeting)		Hwang et al., 2023
pRB905	Custom yeast integrating vector (LEU2 selection with leu2Δ locus targeting)		Hwang et al., 2023
pRB916	Custom yeast integrating vector (URA3 selection with ura3Δ locus targeting)		Hwang et al., 2023
pRB1014	pRB916_RPL118bprom_ss(Suc2)_AS_4xIHPYW_HA_Suc2_3xFlag_HDEL_cyc1term	3A	This study
pRB1015	pRB916_RPL118bprom_ss(Suc2)_AS_4xGNRWG_HA_Suc2_3xFlag_HDEL_cyc1term	3A	This study
pRB1060	pRB903_GPDprom_ss(Ost1)_AS_4xIHPYW_Nb(anti-GFP_clone_LaG16)_3xFlag_HDEL_ssa1term	2A, 2I	This study
pRB1061	pRB903_GPDprom_ss(Ost1)_AS_4xGNRWG_Nb(anti-GFP_clone_LaG16)_3xFlag_HDEL_ssa1term	2I	This study
pRP01	pRS416_GPDprom_ss_mCherry_GFPfast_HDEL_cyc1term	1A-1D, 1G-1J, S1A, S1B, S1E-S1G	This study
pRP08	pRS416_GPDprom_KHN_mCherry_GFPfast_HDEL_cyc1term	1A-1D, 1G-1J, S1B, S1F	This study
pRP62	pRS416_GPDprom_ss_AS_IHPYW_mCherry_GFPfast_HDEL_cyc1term	1G-J, S1G	This study
pRP63	pRS416_GPDprom_ss_AS_IWRGR_mCherry_GFPfast_HDEL_cyc1term	1G-H	This study
pRP64	pRS416_GPDprom_ss_AS_IYTLE_mCherry_GFPfast_HDEL_cyc1term	1G-H	This study
pRP65	pRS416_GPDprom_ss_AS_LHQLY_mCherry_GFPfast_HDEL_cyc1term	1G-H	This study
pRP66	pRS416_GPDprom_ss_AS_LWGNH_mCherry_GFPfast_HDEL_cyc1term	1G-H	This study
pRP67	pRS416_GPDprom_ss_AS_LYTMR_mCherry_GFPfast_HDEL_cyc1term	1G-H	This study
pRP68	pRS416_GPDprom_ss_AS_IITNV_mCherry_GFPfast_HDEL_cyc1term	1G-H	This study
pRP69	pRS416_GPDprom_ss_AS_GNRWG_mCherry_GFPfast_HDEL_cyc1term	1G-J	This study
pRP70	pRS416_GPDprom_ss_AS_LQKGA_mCherry_GFPfast_HDEL_cyc1term	1G-H	This study
pRP71	pRS416_GPDprom_ss_AS_QFVRE_mCherry_GFPfast_HDEL_cyc1term	1G-H	This study
pRP72	pRS416_GPDprom_ss_AS_KFGLL_mCherry_GFPfast_HDEL_cyc1term	1G-H	This study
pRP73	pRS416_GPDprom_ss_AS_TPLCR_mCherry_GFPfast_HDEL_cyc1term	1G-H	This study
pRP103	pRS416_GPDprom_ss_AS_2xIHPYW_mCherry_GFPfast_HDEL_cyc1term	1I-J	This study
pRP105	pRS416_GPDprom_ss_AS_2xGNRWG_mCherry_GFPfast_HDEL_cyc1term	1J	This study
pRP107	pRS416_GPDprom_ss_AS_4xIHPYW_mCherry_GFPfast_HDEL_cyc1term	1I-J	This study
pRP109	pRS416_GPDprom_ss_AS_4xGNRWG_mCherry_GFPfast_HDEL_cyc1term	1J	This study
pRP115	pRS416_GPDprom_ss(Ost1)_AS_mCherry_GFPfast_HDEL_cyc1term	S1A, S1G	This study
pRP142	pRS416_GPDprom_ss(Ost1)_AS_IHPYW_mCherry_GFP_HDEL_cyc1term	S1G	This study
pRP276	pRB916_GPDprom_ss_AS_EcoRI_HA_GFPfast_HDEL_cyc1term	2E-F, S2C-S2E	This study
pRP295	pRB916_GPDprom_ss_AS_4xIHPYW_HA_GFPfast_HDEL_cyc1term	2E-F, 2J, S2B-S2E	This study
pRP297	pRB916_GPDprom_ss_AS_4xGNRWG_HA_GFPfast_HDEL_cyc1term	2E-F, 2J, S2B-S2D	This study
pRP312	pRB903_GPDprom_AS_4xIHPYW_Nb(anti-GFP_clone_LaG16)_3xFlag_ssa1term	2A, S3	This study
pRP313	pRB903_GPDprom_Nb(anti-GFP_clone_LaG16)_3xFlag_ssa1term	2A, S3	This study
pRP314	pRB903_GPDprom_ss_AS_4xIHPYW_Nb(anti-ALFA)_3xFlag_HDEL_ssa1term	S2G	This study
pRP315	pRB903_GPDprom_ss_AS_4xIHPYW_Nb(anti-GFP_clone_LaG16)_3xFlag_HDEL_ssa1term	2B, 2G-H, S2G	This study
pRP316	pRB903_GPDprom_ss_AS_Nb(anti-GFP_clone_LaG16)_3xFlag_HDEL_ssa1term	2B, 2D, S2G	This study
pRP319	pRB903_GPDprom_ss_AS_Nb(anti-GFP_clone_LaG16)_3xFlag_4xIHPYW_ssa1term	2D	This study
pRP310	pRB903_GPDprom_ss_AS_Nb(anti-GFP_clone_LaG16)_3xFlag_ssa1term	2D	This study
pRP322	pRB903_GPDprom_ss_AS_Nb(anti-GFP_clone_LaG16)_3xFlag_4xIHPYW_HDEL_ssa1term	2D	This study
pRP334	pRB903_GPDprom_ss_Nb(anti-GFP_clone_LaG16)_CDR3replacedEcoRI_3xFLAG_HDEL_ssa1term	2C	This study
pRP341	pRB903_GPDprom_ss_Nb(anti-GFP_clone_LaG16)_CDR3replaced4xIHPYW_3xFLAG_HDEL_ssa1term	2C	This study

### Sheet: S3 - Primers
Primer	Description	Sequence
prRP07	GPD 3000 Fw	gagcccgctttttaagctgg
prRP08	mCherry 4022 Rev	cttcagggcgccgtcc
prRP09	5AA library Fw	CCTCCGCATTAGCTGCTAGCnnnnnnnnnnnnnnngcaagcggtGTGAGCAAG
prRP10	5AA library Rev	CTTGCTCACaccgcttgcnnnnnnnnnnnnnnnGCTAGCAGCTAATGCGGAGG
prRP29	Fw primer for library amplification (-500 bp/in GPD promoter)	GAATCCCAGCACCAAA
prRP37	5AA Seq Fw	ACACTCTTTCCCTACACGACGCTCTTCCGATCTCACCAGAACTTAGTTTCGACG
prRP38	5AA Seq Rev	GACTGGAGTTCAGACGTGTGCTCTTCCGATCTctcgatctcgaactcgtg
prRP51	Rev primer for library amplification (+100 bp/in mCherry)	ctcgatctcgaactcgtg
